# Decoding the human PBMC isonome: Isoform-level resolution with single-cell long-read transcriptomics

**DOI:** 10.1101/2025.10.16.682832

**Authors:** Patricia Hayes Doyle, Madeline L. Page, J. Anthony Brandon, Bernardo Aguzzoli-Heberle, Brendan J. White, Ann M. Stowe, Mark T. W. Ebbert

## Abstract

Long-read single-cell RNA sequencing provides an opportunity to understand human health and disease at a level difficult to resolve with bulk or short-read methods. This approach enables isoform-level investigation of cellular diversity and disease mechanisms and definition of cell-types, rather than using genes alone. Using a modified, microfluidic-free PIPseq workflow and computational pipeline adapted for Oxford Nanopore long-read sequencing, we generated the largest long-read single-cell dataset of human peripheral blood mononuclear cells (PBMCs) to date. This study profiled isoform usage across immune cells, integrating marker expression and isoform discovery. We identified 128 novel isoforms from known and new genes, several with distinct cell-type-specific patterns, and characterized marker gene isoform expression across cell-types. Non-canonical protein-coding variants of *GZMB* and *CD3G* were enriched in unexpected cell-types, including megakaryocytes and monocyte-derived populations. We also discovered novel transcripts from *CMC1* and *LYAR* with cell-type-specific signatures that were the predominantly expressed transcript within the gene. This study expands versatility of long-read single-cell studies to not only relay changes in isoform signatures, but to position them within the functional context of the biology they impact. These results demonstrate the power of long-read single-cell sequencing for mapping the isoform landscape—the isonome—across tissues and disease contexts.
