## Supplemental File 1 for "Decoding the human PBMC isonome: Isoform-level resolution with single-cell long-read transcriptomics"

#ID	peptide_length	Fickett_score	pI	ORF_integrity	coding_probability	label
BambuTx46	297	0.44079	9.607116699	1	0.999977	coding
BambuTx156	259	0.36155	5.182312012	1	0.999894	coding
BambuTx106	175	0.43143	6.442199707	1	0.990913	coding
BambuTx85	133	0.44742	4.476989746	1	0.966168	coding
BambuTx96	148	0.41622	10.38360596	1	0.859381	coding
BambuTx45	136	0.39774	6.598571777	1	0.827983	coding
BambuTx72	102	0.44822	5.270568848	1	0.664869	coding
BambuTx107	75	0.42681	4.205871582	1	0.37334	noncoding
BambuTx55	95	0.38859	6.713439941	1	0.252846	noncoding
BambuTx150	90	0.40809	10.12615967	1	0.239501	noncoding
BambuTx86	104	0.36199	9.340881348	1	0.218603	noncoding
BambuTx92	150	0.4749	9.629821777	-1	0.213152	noncoding
BambuTx78	72	0.44374	10.29986572	1	0.199279	noncoding
BambuTx16	93	0.46061	11.07794189	-1	0.19276	noncoding
BambuTx34	33	0.32398	11.12969971	-1	0.192602	noncoding
BambuTx52	96	0.37572	11.01263428	1	0.181704	noncoding
BambuTx49	94	0.37354	10.29498291	1	0.176625	noncoding
BambuTx100	51	0.32539	10.39251709	-1	0.175318	noncoding
BambuTx87	62	0.33287	10.57366943	-1	0.174701	noncoding
BambuTx129	37	0.28335	9.101379395	-1	0.17434	noncoding
BambuTx26	55	0.3509	12.22198486	-1	0.17241	noncoding
BambuTx74	131	0.3519	10.0758667	-1	0.17073	noncoding
BambuTx21	73	0.42958	10.97906494	1	0.169078	noncoding
BambuTx22	72	0.44686	9.066467285	1	0.168041	noncoding
BambuTx99	62	0.48062	9.097473145	1	0.164839	noncoding
BambuTx121	171	0.47499	6.467590332	-1	0.163715	noncoding
BambuTx29	60	0.45369	4.663391113	1	0.143953	noncoding
BambuTx42	89	0.40595	10.06402588	-1	0.131778	noncoding
BambuTx159	112	0.33756	8.401428223	-1	0.12648	noncoding
BambuTx73	56	0.47321	10.69390869	-1	0.125727	noncoding
BambuTx146	25	0.36072	10.04425049	-1	0.124509	noncoding
BambuTx15	75	0.32893	8.590759277	-1	0.120551	noncoding
BambuTx1	89	0.35743	11.07086182	1	0.11504	noncoding
BambuTx4	76	0.38673	10.8447876	1	0.105214	noncoding
BambuTx88	64	0.42999	8.935119629	1	0.0878186	noncoding
BambuTx141	47	0.41421	9.820617676	-1	0.0869193	noncoding
BambuTx51	86	0.33769	9.338317871	1	0.0845279	noncoding
BambuTx18	64	0.34584	7.885437012	-1	0.0768788	noncoding
BambuTx64	62	0.4398	6.709411621	1	0.0740841	noncoding
BambuTx133	72	0.37582	8.884216309	1	0.0675646	noncoding
BambuTx104	60	0.40532	9.770446777	1	0.0621384	noncoding
BambuTx148	75	0.35037	9.056945801	1	0.0605229	noncoding
BambuTx84	67	0.37684	9.300720215	1	0.0576721	noncoding
BambuTx139	51	0.41959	11.64605713	1	0.0537364	noncoding
BambuTx65	69	0.35449	6.254211426	1	0.0533905	noncoding
BambuTx3	77	0.347	12.12701416	1	0.0531991	noncoding
BambuTx39	61	0.38038	10.19256592	1	0.0526666	noncoding
BambuTx122	35	0.37023	8.138977051	-1	0.051616	noncoding
BambuTx36	51	0.24746	5.987365723	1	0.0504298	noncoding
BambuTx63	51	0.41185	11.55523682	1	0.049322	noncoding
BambuTx83	44	0.40266	4.406555176	1	0.0465738	noncoding
BambuTx128	61	0.35172	10.61700439	1	0.0430066	noncoding
BambuTx81	52	0.40521	9.817321777	1	0.042981	noncoding
BambuTx44	47	0.47811	5.241760254	1	0.041431	noncoding
BambuTx69	51	0.39486	10.41986084	1	0.0409044	noncoding
BambuTx14	64	0.36704	7.836975098	1	0.0383297	noncoding
BambuTx94	30	0.47891	9.680236816	1	0.0378656	noncoding
BambuTx47	57	0.32791	5.105651855	1	0.0371941	noncoding
BambuTx57	60	0.33605	11.60284424	1	0.0368904	noncoding
BambuTx163	52	0.42411	6.538635254	1	0.0367429	noncoding
BambuTx62	23	0.38255	7.784362793	-1	0.0339825	noncoding
BambuTx68	57	0.39204	7.769958496	1	0.0337122	noncoding
BambuTx131	16	0.2822	3.998840332	-1	0.0330809	noncoding
BambuTx35	21	0.4417	8.534973145	-1	0.0305578	noncoding
BambuTx25	39	0.40923	11.43719482	1	0.0296605	noncoding
BambuTx95	41	0.41312	10.09747314	1	0.0295847	noncoding
BambuTx162	49	0.42179	7.883850098	1	0.0293496	noncoding
BambuTx136	29	0.44736	4.136901855	1	0.028117	noncoding
BambuTx147	61	0.28922	6.808654785	1	0.0270732	noncoding
BambuTx10	34	0.45205	4.734313965	1	0.0262345	noncoding
BambuTx116	39	0.4695	7.959533691	1	0.0258968	noncoding
BambuTx7	53	0.33201	9.89642334	1	0.0258366	noncoding
BambuTx79	59	0.27944	9.073669434	1	0.0252487	noncoding
BambuTx50	45	0.37069	10.08001709	1	0.0243077	noncoding
BambuTx110	35	0.44514	5.002502441	1	0.0240492	noncoding
BambuTx138	47	0.37753	9.148498535	1	0.0223437	noncoding
BambuTx30	47	0.27548	6.065124512	1	0.0219514	noncoding
BambuTx97	39	0.35977	5.478210449	-1	0.0219311	noncoding
BambuTx112	43	0.3482	4.780456543	1	0.0211756	noncoding
BambuTx37	35	0.41267	9.743225098	1	0.0199548	noncoding
BambuTx40	44	0.43668	5.816711426	-1	0.0196349	noncoding
BambuTx118	49	0.32114	9.257507324	1	0.0185067	noncoding
BambuTx20	33	0.43093	9.182922363	1	0.0182954	noncoding
BambuTx102	37	0.44072	5.949768066	1	0.0182886	noncoding
BambuTx60	40	0.36408	9.776062012	1	0.0175424	noncoding
BambuTx101	37	0.431	5.949768066	1	0.0173526	noncoding
BambuTx41	35	0.43119	4.721008301	-1	0.0172855	noncoding
BambuTx38	49	0.33114	6.028503418	1	0.0171584	noncoding
BambuTx113	22	0.42593	11.16595459	1	0.0170636	noncoding
BambuTx123	27	0.37024	3.766784668	1	0.0167736	noncoding
BambuTx28	31	0.32683	11.52459717	1	0.016377	noncoding
BambuTx58	42	0.33832	9.609680176	1	0.0162916	noncoding
BambuTx132	43	0.32613	9.571594238	1	0.0162354	noncoding
BambuTx80	43	0.3854	8.18951416	1	0.0157715	noncoding
BambuTx114	39	0.41633	7.81060791	1	0.0155187	noncoding
BambuTx111	42	0.35415	9.156921387	1	0.0153386	noncoding
BambuTx119	41	0.3546	5.376525879	1	0.0149244	noncoding
BambuTx125	28	0.32093	11.00030518	1	0.01439	noncoding
BambuTx53	39	0.3894	8.382873535	1	0.0136944	noncoding
BambuTx23	32	0.38609	9.697570801	1	0.0136562	noncoding
BambuTx166	30	0.31315	10.42926025	1	0.0135271	noncoding
BambuTx134	40	0.37562	5.998596191	1	0.0132352	noncoding
BambuTx90	38	0.35638	9.034973145	1	0.0125469	noncoding
BambuTx27	34	0.37141	9.224060059	1	0.0118848	noncoding
BambuTx98	4	0.36888	5.274719238	-1	0.0115015	noncoding
BambuTx9	37	0.29333	8.738220215	1	0.010844	noncoding
BambuTx17	36	0.38699	8.023376465	1	0.0106702	noncoding
BambuTx91	20	0.36293	10.85992432	1	0.0102853	noncoding
BambuTx56	37	0.35049	8.36505127	1	0.00982892	noncoding
BambuTx8	17	0.34916	11.00018311	1	0.00951925	noncoding
BambuTx13	30	0.33746	9.34967041	1	0.00931941	noncoding
BambuTx93	32	0.30049	5.700500488	1	0.00894788	noncoding
BambuTx70	18	0.46127	4.85333252	1	0.00806418	noncoding
BambuTx33	32	0.38501	6.809387207	1	0.00774361	noncoding
BambuTx76	30	0.38912	7.934753418	1	0.00769182	noncoding
BambuTx66	33	0.35491	7.836608887	1	0.00740989	noncoding
BambuTx105	30	0.30771	5.821105957	1	0.00729145	noncoding
BambuTx2	17	0.34803	9.984436035	1	0.00698953	noncoding
BambuTx32	24	0.39869	5.587463379	1	0.0067466	noncoding
BambuTx48	22	0.46227	6.512023926	1	0.00668923	noncoding
BambuTx108	28	0.37491	5.980651855	1	0.0064761	noncoding
BambuTx124	25	0.35481	5.143005371	1	0.00636875	noncoding
BambuTx24	26	0.31296	5.940979004	1	0.00555163	noncoding
BambuTx77	23	0.40559	6.675720215	1	0.00525984	noncoding
BambuTx61	27	0.31994	6.466491699	1	0.00513651	noncoding
BambuTx71	8	0.41783	8.365905762	1	0.0030358	noncoding
